# Machine Learning Prediction of Non-Coding Variant Impact in Cell-Class-Specific Human Retinal *Cis*-Regulatory Elements

**DOI:** 10.1101/2025.02.22.638679

**Authors:** Leah S. VandenBosch, Timothy J. Cherry

## Abstract

Non-coding variants in cis-regulatory elements such as promoters and enhancers contribute to inherited retinal diseases (IRDs), however, characterizing the functional impact of most regulatory variants remains challenging. To improve identification of variants of interest, we implemented machine learning using a gapped k-mer support vector machine approach trained on single nucleus ATAC-seq data from specific cell classes of the adult and developing human retina. We developed 18 distinct ML models to predict the impact of non-coding variants on 39,437 cell-class-specific regulatory elements. These models demonstrate accuracy over 90% and a high degree of cell class specificity. Variant Impact Prediction (VIP) scores highlight specific sequences within candidate CREs, including putative transcription factor (TF) binding motifs, that are predicted to alter CRE function if mutated. Correlations to massively parallel reporter assays support the predictive value of VIP scores to model single nucleotide variants and indels in a cell-class-specific manner. These analyses demonstrate the capacity for single nucleus epigenomic data to predict the impact of non-coding sequence variants and allow for rapid prioritization of patient variants for further functional analysis.
