## Supplemental Table 1 for "Machine Learning Prediction of Non-Coding Variant Impact in Cell-Class-Specific Human Retinal *Cis*-Regulatory Elements"

### Sheet: Sheet1
Motif	Early_Progenitors	Late_Progenitors	Mature_Mullers	Photoreceptor_Bipolar_Precursors	Developing_Bipolars	Mature_Bipolars	Developing_Rods	Mature_Rods	Developing_Cones	Mature_Cones	AC_HC_GC_precursors	Developing_Amacrines	Mature_Amacrines	Developing_Horizontals	Mature_Horizontals	Ganglion_Precursors	Developing_Ganglions	Macular_RPE
ABI3	1	2	1	0	0	1	0	0	1	0	2	6	7	1	1	0	0	0
ACE2	267	377	393	460	603	568	453	218	330	230	593	530	503	427	322	609	333	374
AGL42	27	47	51	3	3	1	0	0	2	0	18	23	14	22	7	21	17	1
AGL55	34	19	55	23	14	11	14	9	12	7	37	29	28	40	10	39	34	38
ALX3	3055	3042	3047	845	254	27	794	95	651	270	956	443	219	663	877	1601	174	96
ARALYDRAFT_484486	0	0	0	1	0	0	0	0	0	0	0	0	1	0	3	1	0	3
ARALYDRAFT_493022	0	0	0	1	0	0	0	1	0	0	1	1	1	0	4	1	0	4
ARALYDRAFT_495258	0	0	0	1	0	0	0	0	0	0	0	0	1	0	3	1	0	3
ARF1	3	0	0	2	1	1	2	0	0	0	1	2	2	0	0	1	0	0
ARF2	121	222	61	78	61	49	57	14	68	11	162	202	112	99	60	137	151	41
ARF27	2	0	0	0	1	0	0	0	0	0	0	1	0	1	0	0	0	0
ARF3	0	0	0	0	0	0	0	0	0	0	0	0	0	0	0	0	1	0
ARF34	4	10	3	23	9	7	9	0	13	0	27	47	18	5	13	12	19	1
ARF5	3	2	1	4	1	1	2	0	0	0	10	2	2	0	2	6	2	0
ARF8	7	7	3	12	11	11	11	7	7	5	12	9	5	2	5	12	7	3
ARG80	49	55	958	22	17	10	21	27	17	37	62	81	203	138	87	46	60	494
ARG81	24	18	577	5	4	1	7	2	1	5	25	18	148	46	43	23	13	364
ARGFX	296	296	298	196	23	0	170	13	114	80	172	127	56	106	172	181	1	32
ARNT2	2	3	10	6	6	2	8	4	7	23	2	8	13	28	31	2	19	32
ARNT::HIF1A	25	31	166	58	60	53	69	35	36	141	64	240	253	207	328	26	150	385
ARR1	45	24	29	74	132	140	64	47	78	56	69	124	108	92	99	55	49	26
ARR10	19	8	6	9	24	21	16	29	21	24	13	28	22	19	23	12	19	7
ARR14	0	0	0	0	0	0	0	0	0	0	0	1	0	0	0	0	0	0
ARR2	0	0	0	0	0	0	1	2	0	2	0	0	0	0	0	0	0	0
ASCL1	5	29	1	28	45	22	12	0	2	2	74	81	77	12	13	87	60	7
ASCL1(var.2)	0	0	0	0	0	0	0	0	0	0	0	0	0	0	0	6	0	0
ATF2	4	2	22	0	0	0	0	0	0	0	3	0	17	6	1	3	3	18
ATF3	11	8	16	5	6	9	3	2	2	11	7	6	9	16	15	15	14	16
ATF4	0	0	3	0	0	0	0	0	0	0	0	0	1	0	0	0	0	0
ATF7	3	2	4	1	0	3	0	0	0	0	1	0	2	4	3	4	3	4
ATOH7	0	0	0	47	43	17	33	0	13	0	11	20	31	0	0	23	0	0
Ahr::Arnt	7	9	17	8	11	8	8	7	8	24	27	39	41	70	53	16	52	65
Alx1	4	6	4	3	1	0	3	0	2	1	1	0	0	1	4	2	0	2
Alx4	18	21	21	9	1	0	10	0	3	1	8	7	2	3	7	8	0	0
Arid3a	372	286	284	366	460	369	360	332	425	339	108	130	57	152	129	170	105	73
Arid3b	6	10	9	0	1	7	1	26	1	6	1	1	5	1	23	10	12	3
Arid5a	0	0	0	0	0	0	0	0	0	0	4	0	0	4	4	4	0	0
Arnt	16	28	148	52	58	51	61	27	30	130	60	197	232	178	314	23	130	365
Arntl	2	3	18	7	6	4	8	4	7	31	2	18	29	41	60	2	33	60
Ascl2	0	11	0	21	21	21	9	0	2	2	23	16	20	0	0	23	21	0
Atf1	0	0	24	0	0	0	0	0	0	5	0	0	11	24	12	0	0	47
Atf3	2	4	17	5	2	3	0	0	0	2	1	0	3	15	7	2	4	16
BACH1	0	0	4	0	0	0	1	1	0	0	1	1	4	3	3	1	0	4
BARHL1	3	1	0	5	10	7	5	14	11	14	0	1	2	3	2	1	0	3
BARHL2	15	16	24	22	25	27	15	25	28	20	27	22	23	17	28	35	74	4
BARX2	9	7	11	1	0	1	0	1	0	0	6	0	0	0	3	20	10	0
BATF	21	16	486	3	2	0	7	2	0	2	15	8	133	36	30	12	9	317
BATF3	6	6	171	0	0	0	0	1	0	0	5	2	55	15	9	4	5	124
BATF::JUN	21	16	486	3	2	0	7	2	0	2	15	8	133	36	30	12	9	317
BHLHE22	0	0	0	6	8	0	6	0	3	0	3	0	9	0	0	3	0	0
BHLHE22(var.2)	188	340	103	796	1024	1006	519	76	301	111	1163	954	1194	181	269	1836	726	214
BHLHE23	0	0	0	0	1	0	0	0	0	0	0	0	1	0	0	1	0	0
BHLHE40	2	1	14	6	8	4	8	4	5	25	6	18	16	29	36	2	17	40
BHLHE41	1	1	10	3	6	3	8	3	3	9	2	7	9	10	10	1	9	10
BSX	1328	1162	1373	466	287	412	523	625	539	487	489	220	191	252	302	859	1003	178
Barhl1	806	692	734	86	34	22	62	17	88	28	243	95	56	150	152	476	135	14
Bhlhe40	0	0	0	0	0	0	0	0	0	2	0	6	1	5	7	0	2	10
CAD1	1	2	4	2	0	0	2	2	1	1	0	0	0	0	0	1	0	1
CAT8	45	55	30	120	135	168	147	169	167	440	81	62	71	546	482	55	48	660
CEBPA	0	0	1	0	0	0	0	0	0	0	0	0	1	0	0	0	0	0
CEBPB	0	0	4	0	0	0	0	0	0	0	0	0	0	0	0	0	0	3
CEBPD	0	0	3	0	0	0	0	0	0	0	0	0	1	0	0	0	0	3
CEBPG	0	0	3	0	0	0	0	0	0	0	0	0	0	0	0	0	0	1
CEBPG(var.2)	0	0	1	0	0	0	0	0	0	0	0	0	0	0	0	0	0	0
CLOCK	0	0	0	0	0	0	0	0	0	0	1	0	1	0	0	0	0	0
CREB1	21	17	55	14	2	8	2	0	0	2	33	20	3	47	12	17	22	18
CREB3L4	0	0	1	0	0	0	0	0	0	0	0	0	2	2	3	0	0	3
CREB3L4(var.2)	11	8	16	5	6	9	3	2	2	11	7	6	9	16	15	15	14	16
CREM	4	2	4	2	3	4	3	2	2	4	2	4	4	4	4	3	3	4
CST6	30	23	116	13	15	30	5	2	5	52	18	26	46	125	92	30	39	148
CTCFL	3	3	3	3	3	3	3	3	3	3	3	3	3	3	3	3	3	3
CUX1	0	0	0	10	0	0	0	0	0	0	43	0	0	36	45	47	0	0
CUX2	0	0	0	0	0	0	0	0	0	0	0	0	0	0	4	0	0	0
Cebpa	1	0	1	1	0	0	0	0	0	0	2	1	0	0	0	0	0	1
Creb3l2	1	2	12	3	5	5	5	1	3	10	2	10	23	6	21	1	5	29
Creb5	7	5	10	3	3	5	0	0	0	5	4	2	5	10	9	10	9	10
Crem	17	14	45	7	7	16	0	0	0	12	10	6	13	46	32	19	20	60
Crx	0	0	0	2	2	2	2	2	2	2	0	0	0	0	0	0	0	2
DBP	0	0	9	0	0	11	0	0	0	0	0	0	16	0	1	0	0	2
DLX5	3055	3042	3047	845	254	27	794	95	651	270	956	443	219	663	877	1601	174	96
DMRTA2	0	0	0	0	0	0	0	0	0	0	0	0	2	0	0	0	0	0
DPRX	0	0	0	35	35	35	35	35	34	35	0	0	0	0	0	0	0	2
DRGX	1802	1699	1707	616	156	12	562	73	412	206	649	303	140	451	657	946	76	74
DUXA	1	0	0	3	1	0	3	1	1	1	0	0	0	1	0	0	0	1
Deaf1	11	6	8	5	4	16	12	9	8	9	7	16	9	15	16	6	6	14
Dlx1	1619	1732	1885	666	198	6	669	57	469	195	569	305	161	308	654	862	66	79
Dlx2	3055	3042	3047	845	254	27	794	95	651	270	956	443	219	663	877	1601	174	96
Dlx3	3055	3042	3047	845	254	27	794	95	651	270	956	443	219	663	877	1601	174	96
Dlx4	3055	3042	3047	845	254	27	794	95	651	270	956	443	219	663	877	1601	174	96
Dmbx1	2	0	0	50	47	56	57	58	53	57	0	0	0	0	0	1	0	24
E2F6	8	4	4	4	3	2	2	0	2	2	2	5	7	7	7	7	2	5
EBF1	0	0	0	0	0	0	0	0	0	0	0	1	0	0	0	1	1	0
EBF3	0	0	0	0	0	0	0	0	0	0	2	2	0	0	1	13	28	0
ECM22	0	3	0	23	16	33	23	29	14	56	5	12	4	69	33	6	5	106
ECM23	15	9	4	6	3	3	6	12	8	9	2	20	7	11	8	7	15	1
EGR1	0	0	0	0	0	0	0	0	0	0	0	0	1	0	0	0	0	0
EHF	0	0	0	0	0	0	0	0	0	0	1	1	0	0	0	0	0	3
ELF1	0	0	0	0	0	0	0	0	0	0	2	0	0	4	3	1	2	18
ELF2	0	0	0	0	0	0	0	0	0	2	0	0	0	2	2	0	0	2
ELF3	0	0	0	0	0	0	0	0	0	0	0	0	0	0	0	0	0	2
ELF5	3	1	0	0	0	0	0	0	0	26	4	4	0	27	32	3	5	62
ELK1	0	0	0	0	0	0	0	0	0	19	3	2	0	18	20	2	2	21
ELK3	0	0	0	0	0	0	0	0	0	19	3	2	0	18	20	2	2	21
ELK4	0	1	0	0	1	0	0	1	0	33	2	0	1	41	39	2	5	40
EMX1	1619	1732	1885	666	198	6	669	57	469	195	569	305	161	308	654	862	66	79
EMX2	1619	1732	1885	666	198	6	669	57	469	195	569	305	161	308	654	862	66	79
EN1	3055	3042	3047	845	254	27	794	95	651	270	956	443	219	663	877	1601	174	96
ERG	0	0	0	0	0	0	0	0	0	19	3	3	0	19	21	2	2	27
ESRRA	0	0	0	1	0	3	0	0	0	0	0	0	1	1	10	0	3	0
ESRRB	0	0	0	0	0	0	0	0	0	0	0	0	0	0	2	0	1	0
ETS1	0	0	0	0	0	0	0	0	0	19	3	3	0	19	21	2	2	27
ETS2	0	0	0	0	0	0	0	0	0	28	3	2	0	30	31	2	2	47
ETV1	0	0	0	0	0	0	0	0	0	0	1	0	0	1	1	1	1	5
ETV2	0	0	0	0	0	0	0	0	0	0	0	0	0	0	0	0	0	1
ETV3	0	0	0	0	0	0	0	0	0	19	3	2	0	18	20	2	2	21
ETV4	0	6	1	1	1	0	2	1	1	2	2	4	0	8	9	2	5	114
ETV5	1	2	0	0	1	0	0	1	0	116	3	5	1	135	156	3	7	184
ETV6	3	1	1	0	0	0	0	0	0	60	6	9	1	58	61	3	9	67
Ebf2	0	0	0	0	0	0	0	0	0	0	0	1	0	0	0	7	11	0
EmBP-1	0	0	0	1	1	0	0	0	0	0	1	5	1	1	3	0	0	2
En1	0	3	3	1	0	1	0	1	0	6	0	3	2	5	16	2	2	8
Erg	0	0	0	0	0	0	0	0	0	0	1	0	0	2	1	1	2	5
Esrrb	0	0	0	1	0	3	0	0	0	0	0	0	1	1	11	0	3	0
Esrrg	0	0	0	1	0	3	0	0	0	0	0	0	1	1	10	0	3	0
Ets21C	0	0	0	0	0	0	0	0	0	75	6	4	1	89	99	2	6	104
FEV	0	0	0	0	0	0	0	0	0	19	3	2	0	18	20	2	2	21
FHL1	1	2	57	0	0	0	0	0	0	1	0	0	0	3	3	1	1	17
FHY3	0	0	0	0	1	0	0	0	0	0	0	2	0	1	0	0	0	1
FIGLA	13	8	9	31	18	35	33	24	25	11	14	22	14	5	7	40	11	5
FLI1	0	0	0	0	0	0	0	0	0	19	3	3	0	19	21	2	2	27
FOS	15	11	131	1	0	0	0	0	0	0	8	0	65	16	3	9	8	90
FOS::JUN	7	3	57	0	0	0	0	0	0	0	3	0	44	11	3	3	3	51
FOS::JUNB	8	5	48	0	0	0	0	0	0	0	4	0	35	12	2	6	5	38
FOS::JUND	4	2	22	0	0	0	0	0	0	0	3	0	17	6	1	3	3	18
FOSB::JUNB	9	6	74	0	0	0	0	0	0	0	5	0	46	15	2	6	5	60
FOSB::JUNB(var.2)	3	3	6	1	0	3	0	0	0	2	2	0	2	6	5	6	5	6
FOSL1	4	3	26	0	0	0	0	0	0	0	1	0	18	6	1	3	2	20
FOSL1::JUN	4	3	26	0	0	0	0	0	0	0	1	0	18	6	1	3	2	20
FOSL1::JUN(var.2)	3	2	4	1	0	3	0	0	0	0	1	0	2	4	3	4	3	4
FOSL1::JUNB	5	4	39	0	0	0	0	0	0	0	2	0	26	8	1	3	2	33
FOSL1::JUND	14	9	297	0	0	0	1	1	0	0	9	3	86	30	18	5	5	229
FOSL1::JUND(var.2)	11	8	25	5	6	9	3	2	2	11	7	6	12	23	17	15	14	27
FOSL2	8	4	108	0	0	0	2	0	0	0	1	1	52	25	5	3	2	97
FOSL2::JUN	7	3	92	0	0	0	0	0	0	0	3	1	53	19	3	3	3	80
FOSL2::JUN(var.2)	3	3	11	1	0	3	0	0	0	2	2	0	2	8	5	6	5	10
FOSL2::JUNB	9	6	74	0	0	0	0	0	0	0	5	0	46	15	2	6	5	60
FOSL2::JUNB(var.2)	3	2	4	1	0	3	0	0	0	0	1	0	2	4	3	4	3	4
FOSL2::JUND	4	3	26	0	0	0	0	0	0	0	1	0	18	6	1	3	2	20
FOSL2::JUND(var.2)	11	8	16	5	6	9	3	2	2	11	7	6	9	16	15	15	14	16
FOXA3	0	5	9	0	0	2	0	0	0	0	1	4	3	5	6	0	2	21
FOXD1	0	5	9	0	0	2	0	0	0	0	1	4	3	5	6	0	2	21
FOXD2	0	0	0	0	0	0	0	0	0	0	0	0	0	0	0	0	0	4
FOXG1	0	12	3	0	0	1	1	0	0	0	1	0	0	0	3	0	1	4
FOXH1	0	0	0	0	0	0	0	0	0	0	0	0	0	1	2	0	0	0
FOXK1	0	1	1	0	0	1	0	0	0	0	1	2	3	2	3	0	1	14
FOXK2	0	5	9	0	0	2	0	0	0	0	1	4	3	5	6	0	2	21
FOXN3	0	3	3	0	0	0	0	0	0	0	0	0	0	0	2	0	0	3
FOXO3	0	3	3	0	0	0	0	0	0	0	0	0	0	0	2	0	1	3
FOXO4	0	5	9	0	0	2	0	0	0	0	1	4	3	5	6	0	2	21
FOXO6	0	5	9	0	0	2	0	0	0	0	1	4	3	5	6	0	2	21
FOXP1	0	5	9	0	0	2	0	0	0	0	1	4	3	5	6	0	2	21
FOXP2	0	3	4	0	0	1	0	0	0	0	1	1	2	2	5	0	1	13
FOXP3	1	20	16	2	3	6	2	0	1	0	10	12	13	25	22	2	3	27
FUS3	2	1	0	0	0	0	0	0	0	0	0	3	3	4	0	3	6	0
Foxf1	1	20	16	2	3	6	2	0	1	0	10	12	13	25	22	2	3	27
Foxj2	0	12	3	0	0	0	1	0	0	0	1	0	0	0	3	0	0	4
Foxn1	48	87	50	59	61	31	60	93	85	146	93	109	76	164	150	33	82	281
Foxo1	0	1	0	0	0	0	0	0	0	0	0	1	0	0	1	0	1	2
GABPA	0	0	0	0	0	0	0	0	0	0	1	1	0	0	0	0	0	3
GAL4	0	0	0	0	0	0	0	0	0	3	0	0	0	2	3	0	0	2
GATA1	0	0	0	179	164	96	155	252	196	245	1	0	1	0	0	2	2	42
GATA10	3	1	0	1	0	0	0	1	1	0	1	4	3	3	2	2	2	0
GATA11	3	1	0	1	0	0	0	1	1	0	1	4	3	3	2	2	2	0
GATA12	15	9	4	6	3	3	6	12	8	9	2	20	7	11	8	7	15	1
GATA15	90	20	41	133	78	88	95	127	136	137	377	76	68	603	757	453	70	74
GATA19	0	0	0	0	0	0	0	0	0	0	0	0	0	3	7	1	0	0
GATA1::TAL1	0	1	1	0	0	0	0	1	0	0	0	0	0	1	0	0	0	0
GATA2	0	0	0	16	34	27	34	36	39	27	0	0	1	0	0	0	0	1
GATA20	0	0	0	10	6	14	8	23	18	26	1	2	0	2	1	1	0	2
GATA3	1	1	0	30	63	33	82	80	98	80	1	0	3	1	0	1	7	7
GATA4	0	0	0	0	0	0	0	0	2	1	0	0	0	0	0	0	0	0
GATA5	0	1	0	2	2	1	2	9	5	6	0	0	1	0	0	0	3	0
GATA6	0	0	0	0	1	0	0	2	0	0	0	0	1	0	0	0	0	0
GBX1	1225	1172	1177	410	72	12	398	70	280	189	428	239	128	263	395	465	10	67
GBX2	3055	3042	3047	845	254	27	794	95	651	270	956	443	219	663	877	1601	174	96
GCN4	15	7	192	0	0	0	0	0	0	0	5	1	101	36	4	6	5	171
GCR1	0	0	1	0	3	0	0	0	0	0	0	2	1	0	0	0	0	1
GCR2	10	22	27	9	12	10	11	3	8	39	27	38	33	117	68	18	37	132
GFI1	0	0	0	0	0	0	0	0	0	0	0	0	0	1	1	1	0	0
GMEB2	0	0	25	0	0	33	1	0	0	0	0	0	76	0	3	0	0	10
GRHL2	0	0	0	0	0	0	1	1	1	3	0	0	0	0	0	0	0	0
GSC2	22	6	12	1772	1619	1976	1952	2048	1863	1878	30	4	1	8	9	33	10	547
Gabpa	0	0	0	0	0	0	0	0	0	20	6	3	1	20	21	2	6	20
Gata1	0	0	0	0	0	0	0	1	0	0	0	0	0	0	0	0	0	0
Gata4	0	0	0	0	1	0	0	2	2	1	0	0	0	0	0	0	0	0
Gfi1	1	2	0	1	0	0	0	0	0	2	6	7	5	32	23	4	4	1
Gfi1b	0	1	0	1	0	0	0	0	0	0	2	2	2	5	3	0	0	0
Gmeb1	48	37	196	26	18	93	8	2	4	75	25	28	144	149	111	39	46	231
HAL9	197	177	91	107	110	92	92	103	114	538	224	265	238	1044	925	164	224	1085
HAP1	1	0	0	2	3	2	2	2	2	2	1	0	1	1	3	1	0	3
HAT1	4	4	5	3	5	0	2	2	3	1	14	9	7	23	13	21	17	2
HES1	0	0	0	0	0	0	0	0	0	1	0	1	0	1	2	0	0	6
HES2	0	0	0	0	0	0	0	0	0	0	0	0	0	0	0	0	0	1
HESX1	2413	2407	2593	735	217	8	721	63	539	217	785	379	196	444	779	1302	127	92
HEY1	0	0	0	0	0	0	0	0	0	0	0	0	0	0	0	0	0	1
HEY2	0	0	1	0	1	0	0	0	0	2	1	6	2	0	2	0	5	1
HHEX	191	198	217	107	55	1	91	3	75	9	61	30	9	63	93	127	44	6
HIC2	2	6	4	2	6	8	6	5	0	3	9	10	11	10	26	0	3	12
HIF1A	0	1	11	1	2	0	2	1	0	6	0	23	7	6	16	2	15	23
HINFP	0	0	0	0	1	0	0	0	0	0	1	1	0	1	0	0	1	2
HLF	0	0	6	0	0	8	0	0	0	0	0	0	10	0	1	0	0	5
HLTF	1290	925	579	556	481	550	491	514	480	529	778	929	889	600	665	914	1678	876
HMBOX1	7	5	3	12	6	1	6	4	8	8	1	0	1	0	5	2	0	0
HNF4A	0	0	0	0	0	0	0	0	0	0	0	0	0	0	0	0	0	1
HNF4G	0	0	0	0	0	0	0	0	0	0	0	0	0	0	0	0	0	1
HOXA1	1619	1732	1885	666	198	6	669	57	469	195	569	305	161	308	654	862	66	79
HOXB2	3055	3042	3047	845	254	27	794	95	651	270	956	443	219	663	877	1601	174	96
HOXC4	2485	2607	2937	802	236	19	771	106	588	268	916	416	192	409	774	1272	121	123
Hes1	24	38	158	60	74	61	73	37	36	154	73	232	261	231	364	34	152	411
Hes2	0	0	1	0	0	1	1	0	0	10	0	15	5	7	23	1	6	20
Hic1	4	4	5	0	0	2	2	0	0	0	1	3	4	0	2	0	0	0
Hmx1	5	5	4	2	2	0	2	0	2	0	0	0	0	0	0	2	0	0
IKZF1	0	0	0	0	0	0	0	0	0	0	0	0	0	5	1	0	0	46
IRF6	0	0	0	0	0	0	0	0	0	0	0	0	0	0	0	0	0	1
ISL2	185	172	158	37	23	4	25	10	49	13	40	14	4	49	13	105	122	1
Isl1	44	17	38	15	3	5	12	12	11	9	25	10	3	19	4	46	184	5
JDP2	4	3	26	0	0	0	0	0	0	0	1	0	18	6	1	3	2	20
JDP2(var.2)	7	5	10	3	3	5	0	0	0	5	4	2	5	10	9	10	9	10
JUN	1	1	1	0	0	0	0	0	0	0	1	0	0	1	0	0	0	0
JUN(var.2)	15	11	263	0	0	0	2	0	0	0	5	2	81	37	10	5	2	205
JUN::FOS	10	5	247	0	0	0	2	0	0	0	5	3	54	31	12	1	0	183
JUN::JUNB	8	9	284	0	0	0	0	1	0	0	6	4	57	22	11	4	6	140
JUNB	4	3	26	0	0	0	0	0	0	0	1	0	18	6	1	3	2	20
JUND	4	3	26	0	0	0	0	0	0	0	1	0	18	6	1	3	2	20
JUND(var.2)	2	2	2	0	0	1	0	0	0	0	2	0	1	2	1	1	1	1
KLF10	0	0	0	1	0	0	1	0	0	0	1	0	0	0	2	1	0	1
KLF11	2	1	1	1	1	1	1	1	1	2	1	1	1	3	4	3	0	3
KLF15	16	19	14	14	14	16	17	12	13	16	18	10	10	17	19	18	19	17
KLF16	1	2	1	2	1	1	1	1	1	1	1	1	1	2	1	2	0	1
KLF2	8	6	7	7	4	3	6	6	2	10	8	2	4	18	18	11	2	22
KLF3	2	2	2	2	1	2	1	2	1	3	4	1	1	10	5	3	1	5
KLF4	5	8	5	5	5	5	4	2	5	0	8	3	4	7	14	8	1	15
KLF5	11	14	13	15	10	14	13	14	9	12	14	8	13	16	21	16	10	20
KLF6	8	6	7	6	4	3	5	6	2	10	7	2	4	18	15	9	2	18
KLF9	0	0	0	0	0	0	0	0	0	0	0	0	0	0	1	0	0	0
Klf1	0	0	0	0	0	0	0	0	0	0	0	0	0	0	1	0	0	0
Klf12	0	0	0	0	0	0	0	0	0	0	1	0	0	1	0	0	0	1
Klf4	11	11	14	15	5	13	14	20	7	16	13	5	12	24	30	14	6	29
LBX2	3055	3042	3047	845	254	27	794	95	651	270	956	443	219	663	877	1601	174	96
LHX1	3055	3042	3047	845	254	27	794	95	651	270	956	443	219	663	877	1601	174	96
LHX2	557	497	504	93	22	9	78	29	83	63	139	62	24	110	78	165	9	14
LHX5	973	977	964	411	97	4	423	46	285	153	379	209	110	179	381	430	2	55
LHX6	120	120	122	81	8	0	65	4	43	30	61	45	21	40	72	77	0	15
LHX9	1225	1172	1177	410	72	12	398	70	280	189	428	239	128	263	395	465	10	67
LIN54	4	11	1	4	13	18	4	15	15	23	2	7	3	2	4	2	4	5
LMX1A	402	419	419	182	83	0	159	3	114	16	127	53	10	91	173	219	23	7
LMX1B	18	17	17	8	1	0	5	0	6	0	4	0	3	4	7	2	0	0
Lhx4	1619	1732	1885	666	198	6	669	57	469	195	569	305	161	308	654	862	66	79
MAFG::NFE2L1	299	221	781	112	77	79	51	33	35	33	359	503	431	338	260	290	427	369
MAFK	0	0	4	0	0	0	2	1	0	0	1	1	4	1	1	0	0	4
MAX	16	28	148	52	58	51	61	27	30	130	60	197	232	178	314	23	130	365
MAX::MYC	0	0	0	0	0	0	0	0	0	0	0	0	0	0	0	0	0	1
MAZ	21	21	10	15	16	8	19	4	10	5	26	13	7	17	12	23	5	21
MBP1	13	20	14	12	27	16	16	19	13	50	27	71	56	115	68	20	36	78
MBP1::SWI6	0	0	1	0	0	0	0	0	0	0	0	0	0	1	0	1	1	1
MEF2A	0	0	0	0	1	4	0	3	0	4	0	1	4	2	4	0	1	3
MEF2C	0	0	0	0	1	4	0	2	0	2	0	1	4	2	4	0	1	2
MEF2D	0	0	0	0	2	4	0	4	0	4	0	1	4	2	4	0	2	4
MEIS1	773	406	215	135	117	105	122	46	60	39	717	1314	783	327	266	767	1568	137
MEIS1(var.2)	1	0	0	0	0	0	0	0	0	0	5	1	0	8	0	15	9	0
MEIS2	67	17	0	1	2	1	2	0	0	0	25	43	24	9	7	36	77	1
MEIS2(var.2)	0	0	0	0	0	0	0	0	0	0	2	1	0	1	1	4	8	0
MEIS3	371	187	24	59	64	59	62	15	38	17	370	634	406	132	95	449	813	23
MEOX1	973	977	964	411	97	4	423	46	285	153	379	209	110	179	381	430	2	55
MEOX2	973	977	964	411	97	4	423	46	285	153	379	209	110	179	381	430	2	55
MET28	20	8	8	24	13	20	13	13	15	6	24	30	20	23	18	17	18	35
MET31	3	6	5	8	4	6	8	2	2	0	9	7	6	4	3	4	7	3
MET32	6	9	5	13	6	5	15	8	13	2	12	21	15	14	14	8	4	20
MGA	0	0	0	0	0	0	0	1	0	0	0	0	0	0	0	0	0	0
MGA1	0	0	0	0	0	0	0	0	0	0	0	0	1	0	0	0	0	0
MITF	1	1	14	3	7	3	9	3	3	10	2	8	11	14	14	1	10	16
MIXL1	3055	3042	3047	845	254	27	794	95	651	270	956	443	219	663	877	1601	174	96
MLX	0	0	4	0	1	0	1	0	0	1	0	1	2	4	4	0	1	6
MLXIPL	0	0	4	0	1	0	1	0	0	1	0	1	2	4	4	0	1	6
MNT	16	28	148	52	58	51	61	27	30	130	60	197	232	178	314	23	130	365
MNX1	838	820	822	248	94	8	214	16	193	65	219	94	26	197	239	496	48	9
MSANTD3	0	0	0	0	0	0	0	0	0	0	1	1	1	1	0	0	11	2
MSN2	794	758	409	721	605	407	706	608	563	360	713	648	383	488	369	605	575	596
MSN4	702	654	319	603	472	333	573	524	460	302	576	534	314	394	300	499	491	497
MSX1	1442	1316	1168	182	57	21	127	38	187	75	391	138	58	359	228	745	108	17
MSX2	1442	1316	1168	182	57	21	127	38	187	75	391	138	58	359	228	745	108	17
MXI1	34	29	54	68	33	47	49	28	22	13	101	119	209	81	116	112	144	172
MYB	34	49	22	40	41	49	39	12	10	4	68	82	86	17	36	75	67	14
MYB111	2	2	1	1	1	1	2	3	1	1	2	2	2	2	1	1	2	1
MYB124	0	5	1	2	3	1	0	0	2	4	1	4	4	8	15	2	2	13
MYB24	2	2	1	1	2	1	1	1	2	0	1	1	5	1	0	0	1	2
MYB4	1	1	1	1	1	1	1	2	1	1	1	1	1	2	1	1	1	1
MYB46	2	2	1	1	1	1	2	3	1	1	2	2	2	2	1	1	2	1
MYB55	2	2	1	1	1	1	2	2	1	1	2	2	2	2	2	1	2	2
MYB56	0	0	0	0	0	1	0	1	0	0	0	0	0	0	0	0	0	0
MYB59	5	3	4	8	3	3	4	2	6	3	0	0	2	0	0	2	0	1
MYB65	1	1	0	0	0	0	1	2	2	1	0	0	0	0	0	0	0	0
MYC	0	0	4	1	1	0	0	1	0	0	0	2	1	0	0	1	1	2
MYC2	0	0	0	0	1	0	0	0	0	2	0	2	0	0	2	0	4	1
MYC3	16	28	148	52	58	51	61	27	30	130	60	197	232	178	314	23	130	365
MYC4	0	0	6	1	2	0	0	1	0	5	0	21	3	5	14	2	11	21
MYCN	8	8	13	15	16	12	17	8	8	5	13	24	32	12	26	10	13	33
MYF6	0	0	0	4	4	4	1	0	2	0	4	2	4	0	0	4	0	0
MYOG	46	53	1	165	237	194	93	3	26	7	309	228	307	31	42	374	196	9
MZF1	0	0	0	45	47	60	48	38	36	38	1	0	0	2	1	4	4	15
MZF1(var.2)	23	20	13	35	30	20	37	19	26	18	21	35	11	27	6	16	30	25
Mafb	3	3	1	1	0	0	0	1	0	0	0	0	1	2	0	0	0	0
Meis1	1	2	0	2	1	1	1	0	0	0	2	2	2	0	0	2	3	0
Mitf	0	0	6	1	2	2	0	2	1	3	0	1	1	9	15	0	1	15
Mlxip	16	28	148	52	58	51	61	27	30	130	60	197	232	178	314	23	130	365
Myb	4	12	4	8	8	7	8	0	2	0	15	23	17	0	2	22	31	0
Myc	0	0	0	4	2	2	2	0	0	0	3	4	10	0	2	3	0	1
Mycn	6	14	33	16	16	14	21	8	8	18	17	36	53	17	46	10	21	66
Myog	37	88	12	220	265	235	146	19	65	19	349	236	306	33	47	406	168	37
NEUROD1	4	7	5	134	138	132	125	17	113	31	120	112	105	9	5	129	15	3
NEUROD2	1	1	1	52	46	30	47	6	36	2	28	34	46	1	1	33	1	1
NEUROG1	0	0	0	6	3	0	6	0	0	0	1	2	7	0	0	0	0	0
NEUROG2	0	0	0	6	2	0	4	0	0	0	1	2	6	0	0	0	0	0
NEUROG2(var.2)	48	64	45	482	481	446	418	100	371	101	396	349	401	49	46	459	96	37
NFAT5	1	0	0	0	0	0	0	0	0	0	2	4	4	2	0	1	4	0
NFATC1	41	27	33	2	19	19	3	2	2	25	46	56	61	133	99	36	54	75
NFATC2	1	0	2	1	3	7	0	0	0	0	9	9	16	12	11	1	8	2
NFATC3	22	4	8	1	6	14	2	0	2	15	20	29	35	72	68	13	21	44
NFATC4	17	6	8	0	1	2	0	0	0	0	16	19	21	24	28	8	22	21
NFE2	2	1	11	0	0	0	0	0	0	0	0	0	8	5	1	2	2	10
NFE2L2	2	0	0	0	0	0	0	0	0	0	1	1	1	1	0	0	2	0
NFIA	45	63	345	9	20	32	14	3	5	2	34	36	99	24	54	38	36	51
NFIC	17	14	177	3	6	7	1	0	0	0	13	24	38	7	7	14	20	36
NFIL3	0	0	10	2	0	11	0	1	0	0	0	2	16	0	7	0	0	4
NFIX	45	63	345	9	20	32	14	3	5	2	34	36	99	24	54	38	36	51
NFYA	6	6	7	6	6	1	5	2	3	12	9	7	12	15	17	9	8	13
NFYB	0	0	1	1	0	1	0	0	0	8	0	0	0	4	5	0	0	3
NFYC	31	34	23	33	20	10	15	11	20	103	81	48	64	260	284	66	39	113
NHLH1	0	0	0	0	2	0	0	0	0	0	1	5	2	0	0	6	6	0
NKX3-1	0	0	0	2	1	1	1	6	1	1	0	0	0	0	1	1	2	0
NKX6-1	642	736	762	252	87	5	220	25	176	77	235	92	22	121	222	451	62	18
NKX6-2	1140	1141	1144	341	140	39	285	62	277	124	325	118	29	238	287	731	187	24
NKX6-3	318	279	309	80	29	14	63	40	79	55	99	21	3	30	32	130	44	15
NOTO	1069	1093	1091	498	133	3	478	44	310	142	415	230	114	243	489	518	24	60
NR1H4	48	24	52	8	1	4	2	1	2	4	14	1	8	7	23	18	1	11
NR2C1	193	60	65	65	23	42	27	53	43	33	66	31	56	62	165	52	23	60
NR2C2(var.2)	288	185	218	174	82	208	76	136	82	116	190	121	325	167	483	140	70	161
NR2F1	14	4	3	2	4	1	2	6	1	0	2	4	3	1	4	2	0	5
NR2F2	21	1	5	7	2	10	6	20	15	17	2	3	23	7	92	8	9	6
NR4A1	5	0	1	0	0	0	0	0	0	0	1	0	3	0	12	2	0	2
NR4A2	2	0	0	1	0	0	1	2	4	2	0	0	6	2	27	0	4	1
NR5A1	3	0	0	2	0	4	0	3	3	1	0	0	8	4	41	0	5	1
NRF1	0	0	0	0	1	0	0	0	0	0	1	2	0	0	0	0	1	0
Neurog1	2	2	2	122	103	58	75	10	65	3	74	55	81	2	1	87	2	2
Nkx3-1	6	1	1	9	7	7	12	14	16	25	0	1	0	1	0	6	34	1
Nobox	379	424	456	157	31	0	148	9	103	56	176	77	49	86	116	187	10	39
Npas2	0	1	3	2	0	1	2	1	0	0	5	12	10	1	4	2	3	0
Nr2e1	0	0	0	0	0	0	0	0	0	0	0	0	0	1	2	1	0	0
Nr2e3	0	0	3	4	9	2	11	12	23	13	0	2	3	0	0	0	0	11
OAF1	0	0	0	0	0	1	0	0	0	0	0	0	0	0	0	0	0	0
OLIG1	0	0	0	10	10	2	9	1	6	0	4	4	11	0	0	8	0	0
OLIG2	0	0	0	10	10	2	9	1	6	0	4	4	11	0	0	8	0	0
ONECUT1	0	0	0	37	0	0	0	0	0	0	39	0	0	38	39	39	8	0
ONECUT2	0	0	0	1	0	0	0	0	0	0	2	0	0	2	2	2	1	0
OSR1	0	0	0	0	0	0	0	0	0	0	0	0	4	0	0	0	1	0
OTX1	22	6	12	1772	1619	1976	1952	2048	1863	1878	30	4	1	8	9	33	10	547
OTX2	24	4	7	1240	1224	1367	1321	1369	1252	1318	6	2	4	4	3	10	3	610
OVOL2	2	1	2	1	0	1	0	1	1	1	0	0	0	0	0	0	0	0
PAX3	2	3	4	9	0	0	5	0	3	0	8	0	0	8	12	13	2	0
PAX5	1	0	1	0	0	0	0	0	0	1	0	0	0	2	1	0	0	3
PAX7	0	0	0	1	0	0	1	0	0	0	0	0	0	0	1	2	0	0
PBX1	0	0	0	2	0	0	0	0	0	0	4	0	0	10	5	10	0	0
PBX2	0	0	0	0	0	0	0	0	0	0	0	1	0	1	0	3	4	0
PHOX2A	3	3	1	2	2	2	3	2	3	3	1	0	0	0	0	1	0	2
PIF1	1	1	1	1	1	1	1	1	1	4	0	2	1	4	9	1	4	7
PITX1	22	6	12	1772	1619	1976	1952	2048	1863	1878	30	4	1	8	9	33	10	547
PITX2	6	1	0	487	461	513	489	525	499	463	5	0	0	0	3	5	0	160
PITX3	22	6	12	1772	1619	1976	1952	2048	1863	1878	30	4	1	8	9	33	10	547
PKNOX1	0	0	0	0	0	0	0	0	0	1	1	1	0	1	1	0	0	0
PLAGL2	0	0	0	0	0	0	1	0	0	0	0	0	0	0	0	0	0	0
POU2F1	0	0	0	0	0	0	1	2	0	1	0	0	0	2	0	0	0	0
POU2F3	0	0	0	0	0	0	0	1	0	1	0	0	0	3	0	0	0	1
POU3F1	0	0	0	0	0	0	1	2	0	1	0	0	0	2	0	0	0	0
POU5F1	12	22	2	3	4	4	1	7	1	5	9	19	23	19	6	0	8	4
POU5F1B	1	1	1	2	0	0	3	3	1	2	1	0	0	4	0	0	0	1
POU6F1	0	4	20	0	0	0	0	0	0	0	1	0	0	0	2	4	0	0
POU6F1(var.2)	354	360	467	51	12	4	42	16	50	20	140	51	15	28	35	93	0	19
POU6F2	46	46	47	32	5	0	27	9	27	23	21	5	4	13	20	19	0	12
PRDM1	4	8	4	0	5	1	2	1	2	0	5	8	14	8	2	3	10	8
PRDM4	4	3	8	14	20	15	2	0	2	1	21	25	19	9	11	24	13	16
PROP1	3	2	0	2	2	1	3	2	3	2	1	0	0	0	0	1	0	1
PRRX1	3055	3042	3047	845	254	27	794	95	651	270	956	443	219	663	877	1601	174	96
PRRX2	668	675	673	317	50	3	320	41	197	126	289	177	104	153	317	300	1	53
Pax2	336	170	335	47	42	36	35	28	23	65	224	338	262	219	273	229	433	310
Pdp1	0	5	23	3	3	21	1	4	1	3	0	3	61	5	7	1	0	27
Pitx1	22	6	12	1772	1619	1976	1952	2048	1863	1878	30	4	1	8	9	33	10	547
Plagl1	0	0	1	0	0	0	0	0	0	0	0	0	0	0	0	0	0	1
Pou2f3	0	0	0	0	0	0	0	1	0	1	0	0	0	3	0	0	0	1
Prrx2	3055	3042	3047	845	254	27	794	95	651	270	956	443	219	663	877	1601	174	96
Ptf1a	0	0	0	6	20	21	2	0	0	0	8	2	14	0	0	19	0	0
Ptf1a(var.2)	19	7	0	56	80	85	33	1	9	0	92	45	86	8	5	101	35	0
Ptf1a(var.3)	0	0	0	0	0	1	0	1	1	0	0	0	0	0	0	4	0	0
RAX	3055	3042	3047	845	254	27	794	95	651	270	956	443	219	663	877	1601	174	96
RAX2	3055	3042	3047	845	254	27	794	95	651	270	956	443	219	663	877	1601	174	96
RBPJ	31	19	31	8	24	13	14	6	9	5	90	67	36	53	35	71	85	57
REL	0	0	0	0	1	8	0	0	0	2	0	1	2	4	0	0	0	4
RELB	3	2	1	5	6	2	5	2	7	4	2	3	2	6	7	14	32	7
RFX1	2	2	1	2	2	2	1	0	1	0	2	2	2	2	2	2	2	2
RFX3	2	2	1	2	2	2	1	0	1	0	2	2	2	2	2	2	2	2
RFX7	2	1	0	0	2	0	0	0	0	0	7	9	2	1	3	7	4	0
RHOXF1	29	7	18	1808	1644	1996	1989	2089	1923	1906	83	9	10	64	84	114	19	559
RORA	5	10	12	5	3	11	1	5	0	2	11	9	24	12	40	3	4	10
RORA(var.2)	8	15	16	13	10	16	9	12	8	9	14	14	16	14	16	9	10	15
RORB	19	36	44	32	16	36	22	18	12	20	28	20	46	24	49	19	10	28
RORC	19	36	44	32	16	36	22	18	12	20	28	20	46	24	49	19	10	28
RUNX1	0	0	0	0	0	0	0	0	0	0	0	0	0	0	0	0	0	2
RUNX2	0	0	0	0	0	0	0	0	0	0	0	0	0	0	0	0	0	2
RUNX3	1	0	0	0	0	0	0	0	0	0	0	0	0	0	0	0	1	0
Rbpjl	0	0	0	0	0	1	0	1	1	0	0	0	0	0	0	4	0	0
SCRT1	0	0	0	1	0	0	0	0	0	0	0	0	0	0	0	0	0	0
SCRT2	0	0	0	1	0	0	0	0	0	0	0	0	0	0	0	0	0	0
SEP3	0	0	0	0	0	3	0	1	0	0	0	0	2	0	2	0	0	0
SHOX	2413	2407	2593	735	217	8	721	63	539	217	785	379	196	444	779	1302	127	92
SIP4	0	3	0	3	7	4	3	4	3	16	3	11	1	44	21	5	3	70
SIX1	2	1	0	0	0	0	0	0	0	0	0	1	0	0	0	1	2	0
SIZF2	0	3	1	0	0	0	0	0	0	0	3	5	4	0	0	2	6	0
SNAI1	26	19	15	54	31	47	49	42	41	29	37	29	17	15	7	91	30	11
SNAI2	0	0	0	0	0	0	1	0	1	0	0	0	0	0	0	1	0	0
SNAI3	0	0	0	0	0	0	0	0	0	0	0	0	0	0	0	5	1	0
SOHLH2	0	0	0	0	1	0	0	0	0	2	0	2	0	0	2	0	4	1
SOX10	174	306	90	0	5	1	7	0	2	0	41	13	2	15	6	43	3	116
SOX13	52	253	13	2	0	2	2	1	0	0	15	1	0	4	0	5	0	15
SOX14	0	13	0	0	0	0	0	0	0	0	0	0	0	0	0	0	0	0
SOX15	45	159	11	0	2	0	0	0	0	0	16	0	1	2	2	17	0	20
SOX18	102	486	37	4	2	6	7	3	0	4	45	12	9	21	13	13	4	52
SOX2	52	253	13	2	0	2	2	1	0	0	15	1	0	4	0	5	0	15
SOX4	107	178	67	0	0	0	0	0	0	0	28	8	0	7	2	29	1	56
SOX8	58	128	12	0	0	0	0	0	0	0	20	0	1	1	2	7	0	2
SOX9	6	81	0	0	0	0	0	0	0	0	2	0	1	0	2	2	0	2
SP3	2	1	1	1	1	1	1	1	1	1	1	1	1	2	2	2	0	2
SP9	2	1	1	1	1	1	1	1	1	2	1	1	1	3	4	3	0	3
SREBF1(var.2)	0	0	3	0	1	0	1	0	0	0	0	1	1	2	2	0	1	4
SREBF2(var.2)	0	0	9	0	3	2	5	0	0	5	1	5	6	8	8	0	6	10
SRY	39	198	25	0	0	0	0	0	0	0	21	2	3	12	10	13	2	18
STAT1	0	0	4	0	0	0	0	0	0	0	0	0	1	2	0	0	0	2
STAT3	1	0	10	0	0	0	0	0	0	0	0	0	5	6	3	0	0	7
SWI5	17	12	7	10	14	13	16	19	9	5	11	18	9	17	9	13	17	7
Shox2	3055	3042	3047	845	254	27	794	95	651	270	956	443	219	663	877	1601	174	96
Six4	32	20	72	11	2	8	6	11	2	2	25	88	57	27	41	57	97	23
Smad2::Smad3	9	7	67	1	0	0	0	0	0	0	4	0	37	9	2	5	3	47
Smad4	3	7	2	0	3	1	0	0	5	0	0	4	2	0	0	2	0	0
Sox17	39	170	11	1	1	1	3	2	0	0	17	13	17	6	1	6	0	1
Sox2	58	180	17	1	2	0	0	0	0	0	27	2	0	5	0	20	0	17
Sox3	11	24	4	0	1	0	0	0	0	0	6	0	0	2	0	5	0	5
Sox5	102	320	28	1	1	1	2	0	1	1	32	6	5	15	16	28	13	13
Sox6	12	45	4	0	1	0	0	0	0	0	6	0	0	2	0	5	0	5
Srebf1(var.2)	0	0	9	0	3	2	5	0	0	5	1	5	6	8	8	0	6	10
Stat2	0	0	0	0	0	0	0	0	0	0	0	0	0	0	0	0	0	4
Stat4	0	0	0	0	0	0	0	0	0	0	0	0	1	0	0	0	0	1
Stat5a	0	0	1	0	0	0	0	0	0	0	0	0	0	0	0	0	0	0
Stat5a::Stat5b	0	0	9	0	0	0	0	0	0	0	0	0	1	0	1	0	0	4
Stat5b	0	0	8	0	0	0	0	0	0	0	0	0	1	0	1	0	0	4
Stat6	0	0	0	0	0	0	0	0	0	0	0	0	0	0	0	0	0	1
TAL1::TCF3	1	1	1	10	16	16	10	4	8	3	10	8	12	1	1	14	1	1
TBP	0	0	0	0	1	15	0	14	0	7	0	0	16	0	26	0	3	5
TBX1	0	0	0	0	0	0	0	1	0	0	0	0	0	0	0	0	0	0
TBX15	0	0	0	0	0	0	0	1	0	0	0	0	0	0	0	0	0	0
TBX3	8	6	3	6	4	11	12	20	7	3	16	14	5	5	2	9	13	3
TBX4	0	0	0	0	0	0	0	1	0	0	0	0	0	0	0	0	0	0
TBX5	0	0	0	0	0	0	0	2	1	1	0	0	0	0	0	0	0	0
TBX6	0	0	0	0	0	0	0	1	0	0	0	0	0	0	0	0	0	0
TCF12(var.2)	12	14	7	23	14	22	29	24	23	14	15	15	7	8	4	50	19	5
TCF3	12	14	7	23	14	22	29	24	23	14	15	15	7	8	4	50	19	5
TCF4	0	0	0	0	0	0	0	0	0	0	0	0	0	0	0	6	1	0
TCF7	34	8	1	4	2	5	7	1	3	5	7	5	3	4	4	3	11	2
TCF7L2	17	2	0	0	0	0	1	0	0	0	2	0	0	0	0	0	0	0
TCFL5	0	0	1	0	0	1	0	0	0	3	0	0	0	3	4	0	0	2
TCP16	0	0	2	1	0	0	0	0	0	0	0	0	1	0	3	0	1	2
TEAD1	14	8	0	0	0	0	0	0	0	0	0	0	0	0	0	0	0	19
TEAD2	138	36	0	0	0	0	0	0	0	0	0	1	0	0	0	0	3	42
TEAD3	170	48	1	0	0	0	0	0	0	0	0	1	0	0	0	0	3	49
TEAD4	77	22	0	0	0	0	0	0	0	0	0	1	0	0	0	0	3	33
TEC1	225	70	2	0	0	0	0	0	0	2	1	2	4	6	4	0	4	71
TEF	0	0	25	1	0	27	1	0	1	0	0	0	32	0	17	0	0	12
TFAP2A	0	0	2	0	0	0	0	1	0	0	12	9	10	4	7	0	3	0
TFAP2A(var.2)	0	2	1	2	0	0	1	0	0	2	1	0	3	1	0	0	0	2
TFAP2B	1	1	2	0	0	0	0	0	0	0	0	0	1	2	1	0	0	2
TFAP2B(var.2)	0	0	4	0	0	0	0	1	0	0	23	19	16	7	12	0	7	2
TFAP2C	3	1	2	0	0	1	0	0	0	1	2	0	4	3	2	0	0	2
TFAP2C(var.2)	0	0	2	0	0	0	0	0	0	0	11	10	6	3	5	0	4	2
TFAP2E	0	0	8	3	1	0	0	1	1	0	58	48	38	23	30	1	9	4
TFAP4	0	2	3	5	11	5	2	2	3	2	9	7	12	4	7	9	3	2
TFAP4(var.2)	1	0	0	12	11	4	13	2	6	0	7	6	14	0	0	11	1	2
TFDP1	8	5	4	4	3	2	3	1	2	2	3	7	8	9	7	7	2	7
TFE3	4	11	67	19	21	22	26	7	12	79	22	63	83	95	136	3	52	163
TFEB	0	0	4	0	1	0	0	0	0	13	3	9	2	20	24	0	5	33
TFEC	3	8	51	16	17	17	22	5	12	70	20	47	57	80	109	2	43	116
TGA1	0	0	22	0	0	0	0	0	1	5	0	0	8	32	16	0	1	35
TGA1A	20	9	68	1	1	5	3	1	1	13	3	16	44	61	20	4	10	86
TGA2	7	5	50	6	1	6	0	0	0	8	1	4	14	18	12	6	7	39
TGA4	0	0	2	2	0	1	0	0	0	2	0	0	1	2	2	0	0	2
TGA5	2	4	5	4	2	3	0	0	0	2	1	0	3	5	5	2	4	5
TGA6	41	29	103	25	17	55	5	2	4	63	22	20	37	99	87	36	41	108
TGA7	28	21	58	12	15	29	5	2	4	36	17	16	27	61	56	30	35	62
TGA9	1	2	2	2	2	1	0	0	0	2	2	0	2	2	2	1	2	2
THAP1	7	10	32	4	12	10	10	4	2	1	18	7	19	6	9	7	2	11
TLX2	3055	3042	3047	845	254	27	794	95	651	270	956	443	219	663	877	1601	174	96
TWIST1	5	2	1	21	46	47	14	5	8	1	11	18	27	2	0	31	6	1
Tal1::Gata1	0	0	0	0	1	0	2	3	3	3	0	0	0	0	0	0	0	1
Tcf12	23	33	2	128	167	153	91	4	36	6	197	124	172	26	21	230	92	14
Tcf3	1	3	0	7	13	6	7	0	2	0	15	16	11	3	1	19	11	0
Tcfl5	311	382	331	383	502	539	466	515	570	999	462	368	367	1308	1276	334	278	1384
Twist2	0	0	0	37	32	7	21	0	18	0	19	19	21	0	0	19	0	0
UNCX	3055	3042	3047	845	254	27	794	95	651	270	956	443	219	663	877	1601	174	96
USF1	1	0	2	0	0	0	0	0	0	1	1	0	4	4	4	1	3	4
USF2	1	0	2	0	0	0	0	0	0	1	1	0	4	4	4	1	3	4
VAX1	1069	1093	1091	498	133	3	478	44	310	142	415	230	114	243	489	518	24	60
VAX2	1069	1093	1091	498	133	3	478	44	310	142	415	230	114	243	489	518	24	60
VDR	23	17	11	1	1	0	0	5	1	3	2	0	0	0	1	7	1	4
VENTX	0	1	0	7	5	10	12	19	12	20	0	0	0	0	0	0	0	1
VEZF1	13	10	9	8	12	3	19	2	3	2	18	5	15	5	7	9	3	16
VSX1	1069	1093	1091	498	133	3	478	44	310	142	415	230	114	243	489	518	24	60
VSX2	668	675	673	317	50	3	320	41	197	126	289	177	104	153	317	300	1	53
Vsx1	1069	1093	1091	498	133	3	478	44	310	142	415	230	114	243	489	518	24	60
Vsx2	30	30	29	13	2	0	16	0	15	2	11	15	4	7	20	15	0	1
Wt1	1	0	0	0	2	0	0	0	1	0	2	2	0	1	0	1	1	0
YAP1	0	0	2	0	0	3	0	0	0	0	0	0	14	0	0	0	0	2
YY1	1	1	1	1	1	1	1	1	1	1	1	1	1	1	2	1	1	1
ZBTB12	3	2	2	1	1	2	0	0	0	0	2	2	11	6	4	2	0	10
ZBTB14	0	0	0	0	0	0	0	0	0	0	0	0	0	1	1	0	0	0
ZBTB26	0	0	0	0	0	0	0	0	0	0	0	0	1	0	0	0	0	2
ZBTB6	0	0	0	0	0	0	0	0	2	0	0	0	0	0	0	0	0	1
ZBTB7A	0	0	0	0	0	0	0	0	0	20	6	3	1	20	21	2	6	20
ZEB1	40	41	29	79	48	83	91	84	67	57	53	65	37	30	22	117	54	39
ZFP57	0	0	0	0	0	0	0	0	0	0	1	2	0	0	1	0	0	0
ZKSCAN1	2	1	0	1	1	1	1	2	1	1	1	1	1	1	0	1	1	1
ZKSCAN5	0	0	0	0	0	0	0	0	0	1	0	0	0	2	2	0	0	7
ZNF148	4	3	1	3	3	1	3	1	2	1	5	3	1	2	2	4	3	2
ZNF263	7	6	10	11	7	2	7	2	6	1	14	3	7	12	16	7	5	19
ZNF317	4	5	2	10	15	6	5	6	6	3	8	13	14	7	5	18	14	1
ZNF341	0	0	0	0	0	0	0	0	0	0	0	0	1	0	2	0	0	0
ZNF354C	16	17	8	92	107	147	126	125	120	125	31	25	23	25	33	24	44	52
ZNF384	15	5	12	2	1	3	2	0	1	1	5	10	4	12	1	7	11	2
ZNF449	0	0	0	0	0	0	0	0	0	0	0	0	0	0	0	0	0	1
ZNF652	17	2	0	9	3	0	6	3	5	10	6	5	0	2	0	7	0	6
ZNF75D	0	0	0	0	0	0	0	0	0	0	2	0	0	0	0	0	1	2
Zfx	0	0	0	0	1	1	0	0	0	1	3	0	1	4	2	3	0	0
Zic1::Zic2	127	83	38	86	53	53	53	51	52	28	65	77	32	35	24	111	78	48
Zic2	19	7	0	0	0	0	1	0	1	0	1	0	0	0	0	8	4	0
ara	265	675	352	193	275	253	188	153	209	188	246	236	344	238	252	289	245	427
blmp-1	0	0	0	0	0	0	0	0	0	0	1	1	0	0	0	0	0	1
btd	53	40	43	42	28	28	36	24	30	49	36	30	32	70	67	48	25	71
fos-1	21	16	486	3	2	0	7	2	0	2	15	8	133	36	30	12	9	317
gcm2	0	0	0	0	0	0	0	0	0	0	0	2	0	1	1	0	0	0
id1	1	2	0	0	0	0	0	0	0	0	1	0	0	1	0	0	0	0
msn-1	8	7	8	32	21	18	32	39	36	36	7	15	7	14	7	12	20	14
otp	1069	1093	1091	498	133	3	478	44	310	142	415	230	114	243	489	518	24	60
ttk	0	0	2	8	11	11	15	14	11	11	0	0	0	0	0	1	0	2
